# Transcriptome-based phylogeny of the semi-aquatic bugs (Hemiptera: Heteroptera: Gerromorpha) reveals patterns of lineage expansion in a series of new adaptive zones

**DOI:** 10.1101/2022.01.08.475494

**Authors:** David Armisén, Séverine Viala, Isabelle da Rocha Silva Cordeiro, Antonin Jean Johan Crumière, Elisa Hendaoui, Augustin Le Bouquin, Wandrille Duchemin, Emilia Santos, William Toubiana, Aidamalia Vargas-Lowman, Carla Fernanda Burguez Floriano, Dan A. Polhemus, Yan-hui Wang, Locke Rowe, Felipe Ferraz Figueiredo Moreira, Abderrahman Khila

## Abstract

Key innovations enable access to new adaptive zones and are often linked to increased species diversification. As such, they have attracted much attention, yet their concrete consequences on the subsequent evolutionary trajectory and diversification of the bearing lineages remain unclear. The monophyletic group of water striders and relatives (Hemiptera: Heteroptera: Gerromorpha) represent a group of insects that transited to live on the water-air interface and diversified to occupy ponds, puddles, streams, mangroves and even oceans. This lineage offers an excellent model to study the patterns and processes underlying species diversification following the conquest of new adaptive zones. However, such studies require a reliable and comprehensive phylogeny of the infraorder. Based on whole transcriptomic datasets of 97 species and fossil records, we reconstructed a new phylogeny of the Gerromorpha that resolved inconsistencies and uncovered strong support for previously unknown relationships between some important taxa. We then used this phylogeny to reconstruct the ancestral state of a set of adaptations associated with water surface invasion (fluid locomotion, dispersal and transition to saline waters) and sexual dimorphism. Our results uncovered important patterns and dynamics of phenotypic evolution revealing how the initial event of water surface invasion enabled multiple subsequent transitions to new adaptive zones, representing distinct niches of water surfaces, and further diversification of the group. This phylogeny and the associated transcriptomic datasets constitute highly valuable resources, making Gerromorpha an attractive model lineage to study phenotypic evolution.
