## Supplementary Table 1 for "Transcriptome-based phylogeny of the semi-aquatic bugs (Hemiptera: Heteroptera: Gerromorpha) reveals patterns of lineage expansion in a series of new adaptive zones"

Species	Isolate	Collection Date	Geographical location	GPS coordinates	Developmental Stage	Extracted individuals (m=male, f=female, n=nymph, e=embryo)	Sequencing technology	Sex	Species
Aquarius_paludum	Inbred population	2015	Villette dÆAnthon, France	N 45.7646 E 05.097784	Embrionic, nymphal and adult pooled		Hiseq 2500	pooled male and female	Aquarius_paludum
Brachymetra_albinervus	Natural population	2015	?gua Limpa Waterfall, Brazil	N -18.367815 W -40.139877	Adult		Hiseq 2500	pooled male and female	Brachymetra_albinervus
Brachymetra_furva	Natural population	2015	Rio Doce, Brazil	N -19.481264 W -39.925354 / N -20.207977 W -44.392612	Adult	1m 1f	Hiseq 2500	not determined	Brachymetra_furva
Brachymetra_lata	Natural population	2016	Route de BÚlizon, French Guiana	N 04.35914 W -52.32790	Nymphal and adult	1m 1f 1n	Hiseq X ten	pooled male and female	Brachymetra_lata
Callivelia_conata	Natural population	2015	Brazil	N -18.367815 W -40.139877	Adult	1m 1f	Hiseq 2500	not determined	Callivelia_conata
Corixid_sp.	Natural population	2015	Berkeley, California		Nymphal and adult pooled	5a 4n	Hiseq X ten	pooled male and female	Corixid_sp.
Cylindrostethus_hungerfordi	Natural population	2016	Inselberg, French Guiana	N 4.07992 W 52.68599	Nymphal and adult	1m 1f 2n	Hiseq X ten	pooled male and female	Cylindrostethus_hungerfordi
Cylindrostethus_palmaris	Natural population	2015	Rio Doce, Brazil	N -19.481264 W -39.925354	Nymphal and adult		Hiseq 2500	pooled male and female	Cylindrostethus_palmaris
Darwinivelia_polhemi	Natural population	2016	Marudß, Brazil	S 0.63501 W 47.6371	Adult	2m 2f	Hiseq X ten	pooled male and female	Darwinivelia_polhemi
Eurygerris atrekes	Natural population	2016	Boyacß, Colombia	N 07.338651 W -72.736	Nymphal and adult	1m 1n	Hiseq X ten	not determined	Eurygerris atrekes
Euvelia_discala	Natural population	2016	IgarapÚ II, Brazil	S 2.322515 W 48.68854	Adult	4?	Hiseq X ten	not determined	Euvelia_discala
Euvelia_lata	Natural population	2016	IgarapÚ II, Brazil	S 2.322515 W 48.68854	Adult	3m? 1f?	Hiseq X ten	not determined	Euvelia_lata
Gerris_marginatus	Natural population	2014	Chain Bridge, Washington D.C., USA		Adult	6m 6f	Hiseq 2500	not determined	Gerris_marginatus
Halobates_sericeus	Natural population	2017	Kailua, Hawaii				Hiseq X ten	not determined	Halobates_sericeus
Halobatopsis_delectus	Natural population	2015	Peixe river, Brazil	N -20.253716 W -46.418316	Adult	3?	Hiseq 2500	not determined	Halobatopsis_delectus
Halobatopsis_platensis	Natural population	2015	SÒo Mateus, Rio Preto River, Brazil	N -18.735966 W -39.796173	Nymphal and adult	1m 1f 3n	Hiseq 2500	pooled male and female	Halobatopsis_platensis
Halobatopsis_spiniventris	Natural population	2015	SÒo Bonifßcio, Brazil		Adult	1m 1f	Hiseq X ten	pooled male and female	Halobatopsis_spiniventris
Hebrus_sp.1	Natural population	2015	Villette dÆAnthon, France	N 45.7646 E 05.097784	Adult	5m 5f	Hiseq 2500	pooled male and female	Hebrus_sp.1
Hebrus_sp.2	Natural population	2016	IgarapÚ na floresta, Brazil	S 2.32172 W 48.68999	Adult	2?	Hiseq X ten	not determined	Hebrus_sp.2
Hebrus_sp.3	Natural population	2016	Manaus, Brazil	N -02.06131 W -59.12896	Adult	2m 2f	Hiseq X ten	pooled male and female	Hebrus_sp.3
Hebrus_sp.4	Natural population	2016	Inselberg, French Guiana	N 4.08922 W 52.67715	Adult	2f	Hiseq X ten	not determined	Hebrus_sp.4
Husseyella_diffidens	Natural population	2015	SÒo Mateus, Ita·nas river, Brazil	N -18.55905 W -39.73286	Adult	2f	Hiseq 2500	female	Husseyella_diffidens
Husseyella_halophyla	Natural population	2015	SÒo Mateus, Mariricu river, Brazil	N -18.669098 W -39.771282	Adult	5m 5f	Hiseq 2500	pooled male and female	Husseyella_halophyla
Husseyella_turmalis	Natural population	2014	Approuague river, RÚgina, French Guiana	N 04.34235 W -52.10730			Hiseq 2500	not determined	Husseyella_turmalis
Hydrometra_comata	Natural population	2015	?gua Limpa waterfall, Brazil	N -18.367815 W -40,139877	Adult	1m	Hiseq X ten	male	Hydrometra_comata
Hydrometra_guianana	Natural population	2016	Mixed streams near Cayenne, French Guiana		Adult	1m? 1f 1n	Hiseq X ten	not determined	Hydrometra_guianana
Hydrometra_sp.	Natural population	2016	Inselberg, French Guiana	N 4.08922 W 52.67715	Adult	1m 1f	Hiseq X ten	pooled male and female	Hydrometra_sp.
Hydrometra_stagnorum	Inbred population	2014	Villette dÆAnthon, France	N 45.7646 E 05.097784			Hiseq 2500	not determined	Hydrometra_stagnorum
Hynesionella_sp.	Natural population	2015	Toby's Lodge, Zambia		Adult	?m ?f	Hiseq 2500	pooled male and female	Hynesionella_sp.
Limnogonus_aduncus	Natural population	2015	SÒo Mateus, Rio Preto River, Brazil	N -18.735966 W -39.796173	Adult	1m 1f	Hiseq X ten	pooled male and female	Limnogonus_aduncus
Limnogonus_franciscanus	Inbred population	2015	El Negro, Playa de Lucia, Puerto Rico		Embryonic, nymphal and adult	1m 1f 6n ?e	Hiseq 2500	pooled male and female	Limnogonus_franciscanus
Limnogonus_hyalinus	Natural population	2014	Route de BÚlizon, French Guiana	N 04.35914 W -52.32790	Adult	1m 1f	Hiseq 2500	not determined	Limnogonus_hyalinus
Limnoporus_canaliculatus	Natural population	2014	Chain Bridge, Washington D.C., USA		Embryonic, nymphal and adult	1m 1f ?n ?e	Hiseq 2500	not determined	Limnoporus_canaliculatus
Mesovelia_bila	Natural population	2015	Minas Gerais, Brazil	N -20.600344 W -45.814980	Nymphal and adult	1m 1f 2n	Hiseq 2500	pooled male and female	Mesovelia_bila
Mesovelia_furcata	Natural population	2013	Villette dÆAnthon, France	N 45.7646 E 05.097784	Adult	4f	Hiseq 2500	female	Mesovelia_furcata
Mesovelia_mulsanti	Natural population	2014	Montjoly, French Guiana	N 04.92663 W -52.27654	Embryonic, nymphal and adult		Hiseq 2500	not determined	Mesovelia_mulsanti
Mesovelia_zeteki	Natural population	2016	ponds in private area, French Guiana	N 4.86271 W 52.50082	Adult	1f	Hiseq X ten	female	Mesovelia_zeteki
Mesoveloidea_williamsi	Natural population	2015	Aldeia Velha or Sana, Brazil	-22.31759 -42.18968 or -22.434196 -42.29335	Nymphal and adult	1m 3f 2n	Hiseq 2500	pooled male and female	Mesoveloidea_williamsi
Metrobates_hesperius	Natural population		RiviÞre l'Acadie, Montreal, Canada				Hiseq 2500	not determined	Metrobates_hesperius
Metrobates_plaummani	Natural population	2016			Adult	1m 1f	Hiseq X ten	pooled male and female	Metrobates_plaummani
Metrocorini_sp.	Natural population	2015	Ngouti, Cameroon		Adult	?m ?f	Hiseq 2500	pooled male and female	Metrocorini_sp.
Microvelia_americana	Natural population	2015	RiviÞre du Nord, Montreal, Canada		Embryonic, nymphal and adult		Hiseq 2500	not determined	Microvelia_americana
Microvelia_ayacuchana	Natural population	2016	Cachoeira da Porteira, Brazil	S 2.03961 W 59.92138	Adult	2f	Hiseq X ten	female	Microvelia_ayacuchana
Microvelia_longipes	Inbred population	2014	Crique Patate, French Guiana	N 04.94416 W -52.48671	Embryonic, nymphal and adult	1m 1f 15n 50e	Hiseq 2500	pooled male and female	Microvelia_longipes
Microvelia_paludicula	Natural population	2015	Berkeley, California				Hiseq X ten	not determined	Microvelia_paludicula
Microvelia_pulchella	Natural population	2014	Crique Patate, French Guiana	N 04.94416 W -52.48671			Hiseq 2500	not determined	Microvelia_pulchella
Microvelia_sp	Natural population	2015	Trois Rois, French Guiana		Embryonic, nymphal and adult	1m 1f 3n	Hiseq 2500	pooled male and female	Microvelia_sp
Neogerris_hesione	Natural population	2016	Florida, USA				Hiseq X ten	not determined	Neogerris_hesione
Neogerris_lotus	Natural population	2016	Parß, Brazil		Adult	1m 1f	Hiseq X ten	pooled male and female	Neogerris_lotus
Neogerris_lubricus	Natural population	2015	Brazil	N -20.66638 W -45.834393	Adult	1f	Hiseq 2500	female	Neogerris_lubricus
Neogerris_magnus	Natural population	2016	IgarapÚ II, Brazil	S 2.322515 W 48.68854	Embryonic, nymphal and adult	1m 1f 4n 10-20e	Hiseq X ten	pooled male and female	Neogerris_magnus
Neogerris_visendus	Natural population	2016	IgarapÚ do Acurau, Brazil	S 3.01747 W 60.1444	Nymphal and adult	1m 1f 4n	Hiseq X ten	pooled male and female	Neogerris_visendus
Notonecta_glauca	Natural population	2013	Grenay, France	N 45.662108 E 05.081568			Hiseq 2500	not determined	Notonecta_glauca
Oiovelia_brasiliensis	Natural population	2015	Cachoeira Trindade, Minas Gerais, Brazil	N -20,25294 W -44.91584	Adult	5m 5f	Hiseq 2500	not determined	Oiovelia_brasiliensis
Oiovelia_cunucunumana	Natural population	2015	Cachoeira Trindade, Minas Gerais, Brazil	N -20,25294 W -44.91584	Nymphal and adult	1m 1f 1n	Hiseq 2500	pooled male and female	Oiovelia_cunucunumana
Oiovelia_hamadae	Natural population	2016	IgarapÚ afluente do Acarß, Brazil	S 2.93451 W 59.95137	Nymphal and adult	1m 1f 1n	Hiseq X ten	pooled male and female	Oiovelia_hamadae
Ovatametra_fusca	Natural population	2016	Lago Acurau I + II, Brazil	S 3.02902 W 60.14329 / S 3.02419 W 60.14564	Adult	2m 2f	Hiseq X ten	pooled male and female	Ovatametra_fusca
Paravelia_bullialata	Natural population	2014	Regina, French Guiana	N 04.29769 W -052.14927			Hiseq 2500	not determined	Paravelia_bullialata
Paravelia_dilatata	Natural population	2016	Inselberg, French Guiana	N 4.08922 W 52.67715	Adult	1f	Hiseq X ten	female	Paravelia_dilatata
Platyvelia_brachialis	Natural population	2015	Santo Antonio stream, Brazil	N -18.371431 W -40.141600	Nymphal and adult	1m 1f 3n	Hiseq 2500	pooled male and female	Platyvelia_brachialis
Pyrrhocoris_apterus	Natural population	2015	Lyon, France	N 45.72667 E 04.831977	Nymphal and adult	1m 1f 3n	Hiseq 2500	pooled male and female	Pyrrhocoris_apterus
Rhagovelia_amazonensis	Natural population	2016	Manaus, Brazil	N -02.93451 W -59.95137	Nymphal and adult	1m 1f 2n	Hiseq X ten	pooled male and female	Rhagovelia_amazonensis
Rhagovelia_antilleana	Inbred population	2015	El Yunque, Puerto Rico		Nymphal and adult	?m ?f ?n	Hiseq 2500	not determined	Rhagovelia_antilleana
Rhagovelia_brunae	Natural population	2016	Parß, Brazil		Adult	1m 1f	Hiseq X ten	pooled male and female	Rhagovelia_brunae
Rhagovelia_ephydros	Natural population	2016	RiviÚre de MontsinÚry, French Guiana	N 4.89295 W 52.45577	Adult	1m 1f	Hiseq X ten	pooled male and female	Rhagovelia_ephydros
Rhagovelia_evidis	Natural population	2016	Manaus, Brazil	N -02.93099 W -59.97484	Adult	4f	Hiseq X ten	female	Rhagovelia_evidis
Rhagovelia_humboldti	Natural population	2015	French Guiana	N 04.26076 W -52.13031			Hiseq 2500	not determined	Rhagovelia_humboldti
Rhagovelia_mangle	Natural population	2015	Sao Mateus, Mariricu river, Brazil	N -18.669098 W -39.7643			Hiseq 2500	not determined	Rhagovelia_mangle
Rhagovelia_obesa	Natural population	2015	Smithsonian museau, Washington D.C., USA		Nymphal and adults	?f 4n	Hiseq 2500	not determined	Rhagovelia_obesa
Rhagovelia_plumbea	Natural population	2016	Miami, USA	N 26.80819 W -80.05566	Nymphal and adults	1m 1f 7n	Hiseq X ten	pooled male and female	Rhagovelia_plumbea
Rhagovelia_sp.1	Natural population	2016	Fourgassier, French Guiana	N 04.62387 W -52.31003	Embryonic and adult	1m 1f	Hiseq X ten	pooled male and female	Rhagovelia_sp.1
Rhagovelia_sp.2	Natural population	2016	Fourgassier, French Guiana	N 04.62387 W -52.31003	Embryonic and adult	1m 1f	Hiseq X ten	pooled male and female	Rhagovelia_sp.2
Rhagovelia_sp.3	Natural population	2016	Fourgassier, French Guiana	N 04.62387 W -52.31003	Adult	1m 1f	Hiseq X ten	pooled male and female	Rhagovelia_sp.3
Rhagovelia_sp.4	Natural population	2015	Casca d'Anta, Brazil	N -20.297544 W -46.522457	Adult	2m	Hiseq X ten	male	Rhagovelia_sp.4
Rhagovelia_tenuipes	Natural population	2015	Rio Doce, Brazil	N -19.481264 W -39.925354	Adult	5m 5f	Hiseq 2500	pooled male and female	Rhagovelia_tenuipes
Rheumatobates_clanis	Natural population	2016	Everglades, Florida, USA	N 25.87134 W 81.38342	Nymphal and adults	1m 1f 7n	Hiseq X ten	pooled male and female	Rheumatobates_clanis
Rheumatobates_crassifemur	Natural population	2015	SÒo Mateus, Rio Preto River, Brazil	N -18.735966 W -39.796173	Adult	5m 5f	Hiseq 2500	pooled male and female	Rheumatobates_crassifemur
Rheumatobates_klagei	Natural population	2016	Lago Acurau I + II, Brazil	S 3.02902 W 60.14329 / S 3.02419 W 60.14564	Adult	2m	Hiseq X ten	male	Rheumatobates_klagei
Rheumatobates_minutus	Natural population						Hiseq 2500		Rheumatobates_minutus
Rheumatobates_rileyi	Natural population	2015	Chain Bridge, Washington D.C., USA		Adult	3m	Hiseq 2500	male	Rheumatobates_rileyi
Rheumatobates_tenuipes	Natural population	2015	Chain Bridge, Washington D.C., USA		Adult	5m	Hiseq 2500	male	Rheumatobates_tenuipes
Rheumatobates_trinitatis	Natural population	2015	SÒo Mateus, Mariricu river, Brazil	N -18.669098 W -39.771282	Adult	5m 5f	Hiseq 2500	pooled male and female	Rheumatobates_trinitatis
Stridulivelia_alia	Natural population	2016	IgarapÚ Acarß, Brazil	S 2.95173 W 59.95857	Adult	1m	Hiseq X ten	male	Stridulivelia_alia
Stridulivelia_stridulata	Natural population	2016	IgarapÚ Acarß, Brazil	S 2.95173 W 59.95857	Adult	1m 1f	Hiseq X ten	pooled male and female	Stridulivelia_stridulata
Stridulivelia_strigosa	Natural population	2014	RÚgina, French Guiana	N 04.31572 W -52.15396			Hiseq 2500	not determined	Stridulivelia_strigosa
Stridulivelia_tersa	Natural population	2015	Brazil	N -19.07218 W -39.79617			Hiseq 2500	not determined	Stridulivelia_tersa
Stridulivelia_transversa	Natural population	2016	Inseberg 1st + 3rd days, French Guiana	N 4.08922 W 52.67715	Adult	1m 1f	Hiseq X ten	pooled male and female	Stridulivelia_transversa
Tachygerris_adamsoni	Natural population	2016	RÚgina, French Guiana		Adult	2f	Hiseq X ten	female	Tachygerris_adamsoni
Tachygerris_celocis	Natural population	2016			Adult	1m 1f	Hiseq X ten	pooled male and female	Tachygerris_celocis
Telmatometra_retusa	Natural population	2016			Adult	2m 2f	Hiseq X ten	pooled male and female	Telmatometra_retusa
Telmatometra_sp.	Natural population	2016					Hiseq X ten	not determined	Telmatometra_sp.
Trepobates_sp.	Natural population	2015	Chain Bridge, Washington D.C., USA	N 38.93199 W -77.11298	Adult	2m 2f	Hiseq 2500	pooled male and female	Trepobates_sp.
Velia_caprai	Natural population	2014	Lac de Miribel, Lyon, France		Nymphal	6n	Hiseq 2500	not determined	Velia_caprai
Veliometra_sp.	Natural population	2016	IgarapÚ na floresta 2, Brazil	S 2.32172 W 48.68999	Adult	4f	Hiseq X ten	female	Veliometra_sp.
Veliometra_sp.2	Natural population	2016	Inselberg waterfall, French Guiana		Adult	2?	Hiseq X ten	not determined	Veliometra_sp.2
