## Supplementary Table 2 for "Transcriptome-based phylogeny of the semi-aquatic bugs (Hemiptera: Heteroptera: Gerromorpha) reveals patterns of lineage expansion in a series of new adaptive zones"

Species	Number of reads	Transcripts	Genes		BUSCOS Stats	Complete	Single Copy	Duplicated	Fragmented	Missing	Total
Aquarius_paludum	274421352	248860	177259		C:90.9%[S:47.6%,D:43.3%],F:3.1%,M:6.0%,n:2510	2282	1196	1086	78	150	2510
Brachymetra_albinervus	66732458	95238	71914		C:92.7%[S:56.6%,D:36.1%],F:1.7%,M:5.6%,n:2510	2326	1421	905	42	142	2510
Brachymetra_furva	48284815	79666	59008		C:91.9%[S:57.9%,D:34.0%],F:2.5%,M:5.6%,n:2510	2306	1453	853	62	142	2510
Brachymetra_lata	50593036	91709	68970		C:77.8%[S:50.6%,D:27.2%],F:7.3%,M:14.9%,n:2510	1952	1269	683	183	375	2510
Callivelia_conata	55341915	114727	88241		C:93.1%[S:59.0%,D:34.1%],F:1.0%,M:5.9%,n:2510	2338	1482	856	24	148	2510
Ceratocombus_sp	Phylogenomics and the evolution of hemipteroid insects paper				C:77.6%[S:69.8%,D:7.8%],F:4.1%,M:18.3%,n:2510	1947	1751	196	103	460	2510
Corixid_sp	50337105	110214	70714		C:83.6%[S:40.8%,D:42.8%],F:8.8%,M:7.6%,n:2510	2098	1024	1074	221	191	2510
Cylindrostethus_hungerfordi	51047924	112111	86306		C:77.5%[S:49.0%,D:28.5%],F:6.8%,M:15.7%,n:2510	1945	1230	715	170	395	2510
Cylindrostethus_palmaris	45712932	103399	83747		C:86.8%[S:58.6%,D:28.2%],F:3.1%,M:10.1%,n:2510	2178	1471	707	79	253	2510
Darwinivelia_polhemi	51110781	99651	69795		C:84.2%[S:50.0%,D:34.2%],F:5.1%,M:10.7%,n:2510	2115	1256	859	127	268	2510
Eurygerris_atrekes	50145754	77512	63180		C:53.6%[S:37.3%,D:16.3%],F:9.9%,M:36.5%,n:2510	1347	937	410	249	914	2510
Euvelia_discala	50528302	121951	95523		C:70.3%[S:47.7%,D:22.6%],F:7.6%,M:22.1%,n:2510	1765	1197	568	192	553	2510
Euvelia_lata	51339866	123389	92557		C:78.2%[S:51.1%,D:27.1%],F:7.1%,M:14.7%,n:2510	1963	1282	681	178	369	2510
Gerris_marginatus	56990381	104910	76297		C:92.5%[S:55.7%,D:36.8%],F:2.0%,M:5.5%,n:2510	2322	1399	923	49	139	2510
Gerrris_buenoi	Gerris genome paper	150024	119807		C:90.0%[S:60.2%,D:29.8%],F:3.1%,M:6.9%,n:2510	2258	1510	748	78	174	2510
Gigantometra_gigas	Personal transfer from Xie				C:57.9%[S:49.0%,D:8.9%],F:3.1%,M:39.0%,n:2510	1454	1231	223	79	977	2510
Halobates_sericeus	50694999	96118	69701		C:72.4%[S:46.3%,D:26.1%],F:7.1%,M:20.5%,n:2510	1815	1161	654	179	516	2510
Halobatopsis_delectus	48288626	89338	65507		C:89.4%[S:54.9%,D:34.5%],F:2.3%,M:8.3%,n:2510	2244	1379	865	57	209	2510
Halobatopsis_platensis	55730122	124852	92054		C:92.1%[S:49.0%,D:43.1%],F:2.3%,M:5.6%,n:2510	2312	1230	1082	57	141	2510
Halobatopsis_spiniventris	50447980	131518	99227		C:70.6%[S:29.5%,D:41.1%],F:7.7%,M:21.7%,n:2510	1773	741	1032	193	544	2510
Halovelia_sp	Personal transfer Xie	96126	96126		C:67.4%[S:55.5%,D:11.9%],F:4.1%,M:28.5%,n:2510	1691	1393	298	102	717	2510
Hebrus_nipponicus	Personal transfer Xie	43346	39356		C:70.2%[S:69.0%,D:1.2%],F:7.5%,M:22.3%,n:2510	1764	1733	31	189	557	2510
Hebrus_sp_1	43134196	73758	50000		C:93.8%[S:57.3%,D:36.5%],F:1.5%,M:4.7%,n:2510	2353	1437	916	38	119	2510
Hebrus_sp_2	50151514	142150	102460		C:81.3%[S:30.5%,D:50.8%],F:8.1%,M:10.6%,n:2510	2041	766	1275	204	265	2510
Hebrus_sp_3	50121916	93365	64653		C:89.6%[S:53.5%,D:36.1%],F:4.1%,M:6.3%,n:2510	2251	1344	907	104	155	2510
Hebrus_sp_4	50522974	83411	60240		C:79.0%[S:48.9%,D:30.1%],F:7.9%,M:13.1%,n:2510	1983	1228	755	199	328	2510
Hoplitocoris_sp	Phylogenomics and the evolution of hemipteroid insects paper				C:77.6%[S:69.8%,D:7.8%],F:4.1%,M:18.3%,n:2510	1947	1751	196	103	460	2510
Husseyella_diffidens	57332113	97834	77420		C:86.8%[S:59.0%,D:27.8%],F:2.7%,M:10.5%,n:2510	2181	1482	699	68	261	2510
Husseyella_halophyla	64096563	122707	91715		C:86.2%[S:55.8%,D:30.4%],F:2.5%,M:11.3%,n:2510	2164	1400	764	63	283	2510
Husseyella_turmalis	94613736	129925	107546		C:75.9%[S:55.1%,D:20.8%],F:7.1%,M:17.0%,n:2510	1903	1382	521	178	429	2510
Hydrometra_comata	51384457	97928	70736		C:87.5%[S:50.2%,D:37.3%],F:4.1%,M:8.4%,n:2510	2194	1259	935	103	213	2510
Hydrometra_guianana	50345792	88217	60944		C:83.3%[S:50.1%,D:33.2%],F:6.4%,M:10.3%,n:2510	2092	1258	834	161	257	2510
Hydrometra_sp	46758051	98325	71043		C:74.5%[S:46.2%,D:28.3%],F:9.5%,M:16.0%,n:2510	1871	1160	711	238	401	2510
Hydrometra_stagnorum	95224455	187072	157911		C:88.9%[S:54.3%,D:34.6%],F:3.9%,M:7.2%,n:2510	2233	1364	869	97	180	2510
Hynesionella_sp	66455054	96656	75120		C:77.5%[S:52.6%,D:24.9%],F:5.7%,M:16.8%,n:2510	1944	1320	624	143	423	2510
Limnogonus_aduncus	50474029	109864	81956		C:76.3%[S:50.5%,D:25.8%],F:6.9%,M:16.8%,n:2510	1915	1267	648	174	421	2510
Limnogonus_franciscanus	52717512	106183	77945		C:93.7%[S:60.0%,D:33.7%],F:1.5%,M:4.8%,n:2510	2351	1506	845	37	122	2510
Limnogonus_hyalinus	51580743	103749	78731		C:92.0%[S:62.1%,D:29.9%],F:1.7%,M:6.3%,n:2510	2310	1559	751	42	158	2510
Limnoporus_canaliculatus	55634700	96061	71096		C:91.4%[S:59.2%,D:32.2%],F:1.8%,M:6.8%,n:2510	2296	1487	809	45	169	2510
Limnoporus_dissortis	454 sequencing	26289	26289		C:79.8%[S:58.1%,D:21.7%],F:4.6%,M:15.6%,n:2510	2003	1458	545	116	391	2510
Mesovelia_bila	53774609	89963	67511		C:90.4%[S:58.6%,D:31.8%],F:1.7%,M:7.9%,n:2510	2269	1472	797	43	198	2510
Mesovelia_furcata	58509096	100750	75020		C:89.8%[S:59.6%,D:30.2%],F:1.8%,M:8.4%,n:2510	2254	1496	758	46	210	2510
Mesovelia_mulsanti	90459121	229243	195606		C:77.8%[S:53.1%,D:24.7%],F:5.8%,M:16.4%,n:2510	1953	1333	620	145	412	2510
Mesovelia_zeteki	48285847	110389	78777		C:80.9%[S:49.8%,D:31.1%],F:5.5%,M:13.6%,n:2510	2031	1251	780	138	341	2510
Mesoveloidea_williamsi	48737721	82133	62446		C:93.1%[S:58.6%,D:34.5%],F:2.0%,M:4.9%,n:2510	2339	1472	867	49	122	2510
Metrobates_hesperius	69756483	127973	97369		C:84.7%[S:52.9%,D:31.8%],F:3.5%,M:11.8%,n:2510	2125	1328	797	88	297	2510
Metrobates_plaummani	50711436	119016	92645		C:71.4%[S:31.8%,D:39.6%],F:6.5%,M:22.1%,n:2510	1792	799	993	164	554	2510
Metrocorini_sp	63327353	116276	92287		C:89.5%[S:48.7%,D:40.8%],F:2.4%,M:8.1%,n:2510	2246	1223	1023	60	204	2510
Microvelia_americana	69756483	180920	153010		C:70.5%[S:52.6%,D:17.9%],F:8.4%,M:21.1%,n:2510	1770	1321	449	212	528	2510
Microvelia_ayacuchana	50708611	119993	90716		C:81.7%[S:50.0%,D:31.7%],F:5.2%,M:13.1%,n:2510	2050	1255	795	130	330	2510
Microvelia_longipes	95704971	152526	129161		C:90.4%[S:59.2%,D:31.2%],F:3.6%,M:6.0%,n:2510	2268	1486	782	90	152	2510
Microvelia_paludicula	50235392	124473	91343		C:72.8%[S:45.9%,D:26.9%],F:8.2%,M:19.0%,n:2510	1829	1153	676	206	475	2510
Microvelia_pulchella	57088657	135808	87689		C:90.3%[S:57.0%,D:33.3%],F:1.6%,M:8.1%,n:2510	2265	1430	835	40	205	2510
Microvelia_sp	50139246	115013	87155		C:57.4%[S:38.4%,D:19.0%],F:12.7%,M:29.9%,n:2510	1441	963	478	318	751	2510
Neogerris_hesione	50156926	134096	103492		C:45.5%[S:31.6%,D:13.9%],F:9.6%,M:44.9%,n:2510	1143	793	350	241	1126	2510
Neogerris_lotus	50115858	104595	74984		C:75.0%[S:47.4%,D:27.6%],F:6.3%,M:18.7%,n:2510	1883	1189	694	158	469	2510
Neogerris_lubricus	65493015	83116	63377		C:88.6%[S:59.4%,D:29.2%],F:2.1%,M:9.3%,n:2510	2225	1491	734	52	233	2510
Neogerris_magnus	49464435	126729	85476		C:74.0%[S:39.9%,D:34.1%],F:8.4%,M:17.6%,n:2510	1859	1002	857	211	440	2510
Neogerris_visendus	50405416	100595	73806		C:79.2%[S:52.5%,D:26.7%],F:6.0%,M:14.8%,n:2510	1987	1317	670	151	372	2510
Notonecta_glauca	68822195	101850	67066		C:95.1%[S:36.0%,D:59.1%],F:1.5%,M:3.4%,n:2510	2387	904	1483	38	85	2510
Oiovelia_brasiliensis	51076589	93722	65039		C:90.8%[S:56.6%,D:34.2%],F:1.6%,M:7.6%,n:2510	2279	1420	859	41	190	2510
Oiovelia_cunucunumana	43147721	212993	153607		C:93.8%[S:11.9%,D:81.9%],F:1.3%,M:4.9%,n:2510	2354	298	2056	32	124	2510
Oiovelia_hamadae	50613003	109042	77443		C:85.8%[S:52.0%,D:33.8%],F:5.4%,M:8.8%,n:2510	2153	1305	848	135	222	2510
Oncopeltus_fasciatus	Oncopeltus genome paper	19679	19679		C:87.3%[S:85.5%,D:1.8%],F:10.2%,M:2.5%,n:2510	2191	2145	46	255	64	2510
Ovatametra_fusca	50284066	118342	83904		C:81.3%[S:50.7%,D:30.6%],F:6.2%,M:12.5%,n:2510	2042	1273	769	155	313	2510
Paravelia_bullialata	99462719	162796	138108		C:69.8%[S:50.7%,D:19.1%],F:8.3%,M:21.9%,n:2510	1752	1273	479	209	549	2510
Paravelia_dilatata	50450938	96304	76265		C:75.5%[S:49.6%,D:25.9%],F:7.2%,M:17.3%,n:2510	1896	1245	651	180	434	2510
Platyvelia_brachialis	45902500	102648	72503		C:91.7%[S:51.7%,D:40.0%],F:1.8%,M:6.5%,n:2510	2303	1298	1005	44	163	2510
Pyrrhocoris_apterus	54058747	91060	64356		C:93.6%[S:52.4%,D:41.2%],F:1.5%,M:4.9%,n:2510	2347	1314	1033	38	125	2510
Rhagovelia_amazonensis	50458044	167608	126642		C:69.7%[S:38.0%,D:31.7%],F:11.4%,M:18.9%,n:2510	1750	955	795	287	473	2510
Rhagovelia_antilleana	89402997	203503	175036		C:88.8%[S:61.1%,D:27.7%],F:3.3%,M:7.9%,n:2510	2228	1533	695	83	199	2510
Rhagovelia_brunae	50225735	134117	99720		C:73.3%[S:44.8%,D:28.5%],F:9.0%,M:17.7%,n:2510	1841	1125	716	225	444	2510
Rhagovelia_ephydros	50949024	121662	88988		C:81.0%[S:49.7%,D:31.3%],F:6.2%,M:12.8%,n:2510	2033	1247	786	155	322	2510
Rhagovelia_evidis	50623912	78014	60840		C:76.0%[S:53.5%,D:22.5%],F:6.6%,M:17.4%,n:2510	1908	1344	564	165	437	2510
Rhagovelia_humboldti	71583113	159205	133184		C:89.7%[S:55.9%,D:33.8%],F:2.7%,M:7.6%,n:2510	2252	1403	849	68	190	2510
Rhagovelia_mangle	50693090	97453	73871		C:91.0%[S:60.2%,D:30.8%],F:2.8%,M:6.2%,n:2510	2282	1510	772	70	158	2510
Rhagovelia_obesa	84902063	363535	309360		C:86.7%[S:55.7%,D:31.0%],F:4.0%,M:9.3%,n:2510	2177	1399	778	100	233	2510
Rhagovelia_plumbea	50706057	88618	72689		C:62.1%[S:42.8%,D:19.3%],F:9.2%,M:28.7%,n:2510	1559	1075	484	231	720	2510
Rhagovelia_sp_1	50317148	191327	144463		C:71.0%[S:45.3%,D:25.7%],F:10.5%,M:18.5%,n:2510	1782	1136	646	263	465	2510
Rhagovelia_sp_2	50464865	166309	132021		C:67.3%[S:43.8%,D:23.5%],F:11.2%,M:21.5%,n:2510	1690	1099	591	282	538	2510
Rhagovelia_sp_3	49617256	139539	107686		C:77.9%[S:47.3%,D:30.6%],F:7.7%,M:14.4%,n:2510	1956	1187	769	194	360	2510
Rhagovelia_sp_4	50406224	117130	87036		C:77.5%[S:47.0%,D:30.5%],F:6.6%,M:15.9%,n:2510	1944	1179	765	165	401	2510
Rhagovelia_tenuipes	46477118	96780	77340		C:89.8%[S:60.1%,D:29.7%],F:2.1%,M:8.1%,n:2510	2253	1508	745	52	205	2510
Rheumatobates_clanis	50709133	101561	75846		C:75.1%[S:46.3%,D:28.8%],F:7.5%,M:17.4%,n:2510	1884	1162	722	188	438	2510
Rheumatobates_crassifemur	47089512	84503	64903		C:89.6%[S:59.3%,D:30.3%],F:2.4%,M:8.0%,n:2510	2249	1488	761	59	202	2510
Rheumatobates_klagei	50352564	52462	45342		C:30.7%[S:23.5%,D:7.2%],F:9.0%,M:60.3%,n:2510	770	590	180	226	1514	2510
Rheumatobates_minitus	96513883	134321	77595		C:88.7%[S:18.4%,D:70.3%],F:3.9%,M:7.4%,n:2510	2227	463	1764	98	185	2510
Rheumatobates_rileyi	56974954	83872	66354		C:77.5%[S:53.2%,D:24.3%],F:4.0%,M:18.5%,n:2510	1946	1335	611	101	463	2510
Rheumatobates_tenuipes	59511282	83653	67367		C:72.1%[S:51.1%,D:21.0%],F:4.5%,M:23.4%,n:2510	1810	1283	527	112	588	2510
Rheumatobates_trinitatis	48838830	84219	64896		C:87.2%[S:58.7%,D:28.5%],F:3.1%,M:9.7%,n:2510	2190	1474	716	79	241	2510
Stenopirates_sp	Personal transfer from Xie				C:47.8%[S:44.7%,D:3.1%],F:10.1%,M:42.1%,n:2510	1199	1121	78	253	1058	2510
Stridulivelia_alia	50042571	110246	85610		C:62.4%[S:43.0%,D:19.4%],F:9.3%,M:28.3%,n:2510	1567	1079	488	233	710	2510
Stridulivelia_stridulata	50593677	120733	95974		C:63.9%[S:42.5%,D:21.4%],F:8.4%,M:27.7%,n:2510	1605	1068	537	211	694	2510
Stridulivelia_strigosa	75038014	283211	235495		C:64.6%[S:43.0%,D:21.6%],F:9.0%,M:26.4%,n:2510	1623	1080	543	225	662	2510
Stridulivelia_tersa	59558495	120157	96219		C:91.4%[S:60.6%,D:30.8%],F:1.6%,M:7.0%,n:2510	2294	1521	773	40	176	2510
Stridulovelia_transversa	50697079	192314	142859		C:76.5%[S:31.6%,D:44.9%],F:8.8%,M:14.7%,n:2510	1919	792	1127	222	369	2510
Tachygerris_adamsoni	46030738	89495	67261		C:63.2%[S:41.8%,D:21.4%],F:8.6%,M:28.2%,n:2510	1586	1049	537	217	707	2510
Tachygerris_celocis	46232818	84553	61526		C:76.3%[S:50.8%,D:25.5%],F:8.0%,M:15.7%,n:2510	1915	1276	639	202	393	2510
Telmatometra_retusa	48513467	101314	74629		C:74.3%[S:48.6%,D:25.7%],F:7.8%,M:17.9%,n:2510	1866	1220	646	197	447	2510
Telmatometra_sp	50457468	142240	104097		C:74.4%[S:44.4%,D:30.0%],F:10.1%,M:15.5%,n:2510	1866	1114	752	254	390	2510
Trepobates_sp	50176408	74536	57690		C:81.0%[S:59.2%,D:21.8%],F:4.1%,M:14.9%,n:2510	2034	1487	547	103	373	2510
Velia_caprai	61165031	101832	78431		C:86.7%[S:48.1%,D:38.6%],F:3.7%,M:9.6%,n:2510	2178	1208	970	92	240	2510
Veliometra_sp_1	51117937	86878	61195		C:90.2%[S:52.5%,D:37.7%],F:3.9%,M:5.9%,n:2510	2265	1318	947	98	147	2510
Veliometra_sp_2	50996565	105155	73465		C:79.1%[S:47.4%,D:31.7%],F:8.2%,M:12.7%,n:2510	1985	1189	796	206	319	2510
