## Supplementary Table 3 for "Transcriptome-based phylogeny of the semi-aquatic bugs (Hemiptera: Heteroptera: Gerromorpha) reveals patterns of lineage expansion in a series of new adaptive zones"

Calibration nodes	Taxonomic Group	Species	Locality	Age (Mya)	Prior distributions and shapes	Reference
Heteroptera	Hemiptera: Euhemiptera: Aviorrhynchidae	Aviorrhyncha magnifica	Terril No 7, Avion, France	310	Uniform: Lower: 0 Upper:60 Offset: 252	Tillyard, R.J. (1926) Upper Permian insects of New South Wales Part 1. Introduction and the order Hemiptera. Proceedings of the Linnean Society of NSW 51, 1–30.
Heteroptera	Hemiptera: Coleorrhyncha: Progonocimicidae	Actinoscytina belmontensi	Belmont, Australia	252		Nel, A., Bourgoin, T., Engel, M.S. & Szwedo, J. (2013) The earliest known holometabolous insects. Nature 503, 257–261.
Nepomorpha	Nepomorpha: Triassocoridae	Arlecoris louisi	Vilsberg, France	247	Log normal: M:1 S:1.25 Offset:247	Shcherbakov, D.E. (2010) The earliest true bugs and aphids from the Middle Triassic of France (Hemiptera). Russian Entomological Journal 19, 179–182.
Nepomorpha	Nepomorpha: Corixoidea	Lufengnacta corrugis	Yunnan, China	208		Lin, Q.B. (1977) Fossil insects from Yunnan. Mesozoic Fossils from Yunnan 2, 373–382.
Veliidae	Gerromorpha: Gerroidea: Veliidae	Veliidae ind.	Shar Teg, Mongolia	150	Log normal: M:1 S:1.25 Offset:150	E. D. Lukashevich. 2011. New nematocerans (Insecta: Diptera) from the Late Jurassic of Mongolia. Paleontological Journal 45(6):620-628 [
Gerroidea	Gerromorpha: Gerroidea: Gerridae	Cretogerris albianus	Archingeay-Les-Nouillers, France	100	Log normal: M:1 S:1.25 Offset:100	Solórzano Kraemer, M.M. & Perrichot, V. (2014) Taxonomic names, in Fossil water striders in Cretaceous French amber (Heteroptera: Gerromorpha: Mesoveliidae and Veliidae). Systematic Entomology 39, 590–605.
Gerrinae	Gerromorpha: Gerroidea: Gerridae	Palaeogerris mikkelseni	Denmark, Fur Formation	55-54	Log normal: M:1 S:1.25 Offset:56	N. M. Andersen. 1998. Water striders from the Paleogene of Denmark and review of fossil record and evolution of semi aquatic bugs (Hemiptera Gerromorpha). Biologiske Skrifter 50:1-157
Gerrinae	Gerromorpha: Gerroidea: Gerridae	Limnoporus wilsoni	Canada, British Columbia, Driftwood Creek	56-48		A. Handlirsch. 1910. Canadian fossil Insects. 5. Insects from the Tertiary lake deposits of the southern interior of British Columbia, collected by Mr. Lawrence M. Lambe. Contributions to Canadian Palaeontology 2(3):93-129
