## Supplementary Table 4 for "Transcriptome-based phylogeny of the semi-aquatic bugs (Hemiptera: Heteroptera: Gerromorpha) reveals patterns of lineage expansion in a series of new adaptive zones"

Partition	Charset	Model
1	g40	SYM+I+G4
2	g87	TIM2e+I+G4
3	g90	TVM+F+I+G4
4	g132	TIM3+F+I+G4
5	g149	SYM+I+G4
6	g157	TN+F+I+G4
7	g173	K2P+I+G4
8	g179	TN+F+I+G4
9	g208	SYM+I+G4
10	g233	TIM3+F+I+G4
11	g268	TIM3+F+I+G4
12	g281	SYM+I+G4
13	g305	GTR+F+I+G4
14	g309	SYM+I+G4
15	g330	K3P+I+G4
16	g334	TIM3+F+I+G4
17	g363	TIM+F+I+G4
18	g368	TVMe+I+G4
19	g376	TIM2e+I+G4
20	g388	TIM3+F+G4
21	g404	TIM3+F+I+G4
22	g421	SYM+I+G4
23	g434	SYM+I+G4
24	g469	TVMe+I+G4
25	g473	SYM+I+G4
26	g478	SYM+I+G4
27	g497	TPM3+F+I+G4
28	g500	SYM+I
29	g509	TVMe+I+G4
30	g512	TIM2e+I+G4
31	g524	GTR+F+I+G4
32	g536	SYM+I+G4
33	g587	SYM+I+G4
34	g588	TVMe+I+G4
35	g617	K3Pu+F+I+G4
36	g620	TIM2e+I+G4
37	g625	TIM3+F+I+G4
38	g629	SYM+I+G4
39	g637	TIM3+F+I+G4
40	g665	TNe+I+G4
41	g673	HKY+F+I+G4
42	g687	TIM2e+G4
43	g695	TIMe+I+G4
44	g700	GTR+F+G4
45	g702	GTR+F+I+G4
46	g714	TIM3+F+I+G4
47	g726	TIM3+F+G4
48	g747	TIM+F+I+G4
49	g760	SYM+I+G4
50	g780	GTR+F+I+G4
51	g792	TIM3+F+G4
52	g797	GTR+F+I+G4
53	g806	TIM2e+I+G4
54	g812	TIM2e+G4
55	g827	SYM+I+G4
56	g840	TVMe+I+G4
57	g843	GTR+F+G4
58	g844	SYM+I+G4
59	g866	K2P+I+G4
60	g891	GTR+F+I+G4
61	g912	TIM2e+I+G4
62	g913	GTR+F+I+G4
63	g916	TVM+F+I+G4
64	g920	TIM3+F+I+G4
65	g932	TIM2e+I+G4
66	g934	SYM+I+G4
67	g940	GTR+F+I+G4
68	g945	TIM2e+I+G4
69	g946	SYM+I+G4
70	g977	TIM2e+I+G4
71	g980	SYM+I+G4
72	g985	SYM+I+G4
73	g991	GTR+F+I+G4
74	g999	TIM3+F+I+G4
75	g1014	TIM2+F+I+G4
76	g1030	GTR+F+I+G4
77	g1036	GTR+F+I+G4
78	g1043	HKY+F+I+G4
79	g1046	K2P+I+G4
80	g1061	TIM2+F+I+G4
81	g1068	GTR+F+I+G4
82	g1070	SYM+I+G4
83	g1081	SYM+I+G4
84	g1084	TIM3+F+G4
85	g1089	TIM3e+I+G4
86	g1098	TIM2+F+I+G4
87	g1111	TIM2+F+I+G4
88	g1119	SYM+I+G4
89	g1131	SYM+I+G4
90	g1133	GTR+F+I+G4
91	g1142	SYM+I+G4
92	g1144	SYM+I+G4
93	g1157	TIM2e+I+G4
94	g1160	TIM+F+I+G4
95	g1164	GTR+F+I+G4
96	g1167	TIM2e+I+G4
97	g1168	SYM+G4
98	g1189	TIM+F+I+G4
99	g1215	GTR+F+I+G4
100	g1223	GTR+F+G4
101	g1224	GTR+F+I+G4
102	g1226	SYM+G4
103	g1243	GTR+F+I+G4
104	g1250	TIM2e+I+G4
105	g1252	SYM+I+G4
106	g1260	TIMe+I+G4
107	g1284	GTR+F+G4
108	g1288	TIM3+F+I+G4
109	g1291	SYM+I+G4
110	g1292	TIM3+F+I+G4
111	g1300	TVM+F+I+G4
112	g1316	TIM3+F+I+G4
113	g1317	TIM3+F+I+G4
114	g1319	TIMe+I+G4
115	g1336	TIM3+F+I+G4
116	g1349	GTR+F+I+G4
117	g1353	TIM2e+I+G4
118	g1354	SYM+I+G4
119	g1366	GTR+F+I+G4
120	g1374	TIM+F+I+G4
121	g1378	GTR+F+I+G4
122	g1381	TIM3+F+I+G4
123	g1406	GTR+F+G4
124	g1411	TIM2e+I+G4
125	g1422	GTR+F+I+G4
126	g1437	GTR+F+G4
127	g1440	TPM2+F+I+G4
128	g1446	TPM2+F+I+G4
129	g1447	TN+F+I+G4
130	g1463	TVM+F+I+G4
131	g1468	TNe+I+G4
132	g1470	GTR+F+I+G4
133	g1488	TVM+F+I+G4
134	g1490	SYM+I+G4
135	g1498	K2P+I+G4
136	g1499	SYM+I+G4
137	g1511	TIM3+F+I+G4
138	g1512	K3P+I+G4
139	g1542	TN+F+I+G4
140	g1545	SYM+I+G4
141	g1551	TIM3+F+I+G4
142	g1558	TIMe+I+G4
143	g1567	TIM2e+I+G4
144	g1572	TPM2+F+I+G4
145	g1578	TIM+F+I+G4
146	g1584	SYM+I+G4
147	g1590	TIM2e+I+G4
148	g1599	TNe+I+G4
149	g1625	TVM+F+I+G4
150	g1636	TIM2e+I+G4
151	g1661	TIM3e+I+G4
152	g1662	TIM2+F+I+G4
153	g1694	SYM+I+G4
154	g1700	GTR+F+I+G4
155	g1713	TN+F+I+G4
156	g1718	TNe+I+G4
157	g1722	SYM+I+G4
158	g1723	GTR+F+I+G4
159	g1730	TIM3+F+I+G4
160	g1731	GTR+F+I+G4
161	g1737	TIM3e+I+G4
162	g1744	TIM3+F+I+G4
163	g1745	TVM+F+I+G4
164	g1763	TIM+F+I+G4
165	g1768	TIM3+F+I+G4
166	g1771	K3Pu+F+I+G4
167	g1808	TIM2e+I+G4
168	g1814	SYM+I+G4
169	g1825	TIM+F+I+G4
170	g1827	TIM2e+I+G4
171	g1840	TN+F+I+G4
172	g1858	TVM+F+I+G4
173	g1879	TN+F+G4
174	g1881	TVM+F+I+G4
175	g1883	TIM2e+I+G4
176	g1885	TIM2e+I+G4
177	g1886	GTR+F+G4
178	g1887	TN+F+I+G4
179	g1890	TIM2+F+I+G4
180	g1917	TVMe+G4
181	g1924	K2P+G4
182	g1928	SYM+I+G4
183	g1966	GTR+F+I+G4
184	g1977	TIM3+F+I+G4
185	g1998	TPM3u+F+G4
186	g2008	TIM3+F+I+G4
187	g2018	SYM+I+G4
188	g2023	TIM+F+I+G4
189	g2033	TIM2e+I+G4
190	g2040	TIM3+F+G4
191	g2047	GTR+F+G4
192	g2051	GTR+F+I+G4
193	g2068	TIM3+F+I+G4
194	g2080	TIM2e+I+G4
195	g2082	TIM2e+I+G4
196	g2094	TIM3+F+I+G4
197	g2116	TIM2e+I+G4
198	g2128	TIM+F+G4
199	g2132	TIM2+F+I+G4
200	g2133	TVMe+I+G4
201	g2135	GTR+F+I+G4
202	g2145	TIM2e+I+G4
203	g2151	SYM+I+G4
204	g2162	TIM2e+I+G4
205	g2180	TVMe+I+G4
206	g2204	TN+F+I+G4
207	g2223	TIM2e+I+G4
208	g2228	TIMe+I+G4
209	g2231	GTR+F+G4
210	g2232	TIM2e+I+G4
211	g2244	GTR+F+I+G4
212	g2259	TPM3u+F+G4
213	g2264	TIM3+F+G4
214	g2270	TIM2+F+I+G4
215	g2273	TIM+F+I+G4
216	g2277	GTR+F+G4
217	g2313	TIM3+F+G4
218	g2322	GTR+F+I+G4
219	g2335	TIM3+F+G4
220	g2342	TIM+F+G4
221	g2348	GTR+F+I+G4
222	g2356	SYM+I+G4
223	g2367	SYM+I+G4
224	g2382	GTR+F+I+G4
225	g2384	TIM3+F+I+G4
226	g2395	TPM2+F+I+G4
227	g2399	TIM3e+I+G4
228	g2420	TIM3+F+I+G4
229	g2421	TIM2e+I+G4
230	g2422	TVM+F+I+G4
231	g2428	HKY+F+I+G4
232	g2439	GTR+F+I+G4
233	g2442	TVM+F+I+G4
234	g2462	TIM2e+I+G4
235	g2475	GTR+F+I+G4
236	g2491	GTR+F+G4
237	g2496	GTR+F+G4
238	g2503	TPM3+F+I+G4
239	g2505	HKY+F+I+G4
240	g2524	SYM+I+G4
241	g2568	SYM+G4
242	g2572	K2P+I+G4
243	g2580	SYM+I+G4
244	g2601	TIM3+F+G4
245	g2606	TIM3+F+G4
246	g2609	GTR+F+I+G4
247	g2610	TPM3+F+I+G4
248	g2614	TVM+F+I+G4
249	g2619	TIM3+F+I+G4
250	g2625	TIM3+F+G4
251	g2630	TPM3u+F+I+G4
252	g2670	TIM+F+I+G4
253	g2685	TPM2u+F+I+G4
254	g2690	TVMe+I+G4
255	g2703	GTR+F+G4
256	g2704	GTR+F+G4
257	g2727	TIM2+F+G4
258	g2737	TIM3+F+G4
259	g2741	K2P+I+G4
260	g2742	TIM2e+I+G4
261	g2776	TIM2e+G4
262	g2779	GTR+F+I+G4
263	g2784	SYM+I+G4
264	g2785	SYM+I+G4
265	g2789	K2P+I+G4
266	g2790	TN+F+I+G4
267	g2791	GTR+F+I+G4
268	g2813	SYM+I+G4
269	g2817	TIM3+F+I+G4
270	g2839	SYM+G4
271	g2840	TIM2e+I+G4
272	g2841	TN+F+I+G4
273	g2846	TIM+F+I+G4
274	g2860	TIM3+F+I+G4
275	g2876	TIMe+I+G4
276	g2878	TPM2u+F+I+G4
277	g2892	TIM3e+I+G4
278	g2903	TIM2e+I+G4
279	g2913	TIM2+F+I+G4
280	g2916	TVMe+I+G4
281	g2921	TIM3+F+I+G4
282	g2922	TIM2e+I+G4
283	g2937	TIM3+F+I+G4
284	g2939	HKY+F+I+G4
285	g2958	GTR+F+I+G4
286	g2963	TIM3+F+I+G4
287	g2984	GTR+F+I+G4
288	g3009	K2P+I+G4
289	g3010	TVMe+I+G4
290	g3014	SYM+I+G4
291	g3062	TIM2e+I+G4
292	g3078	TPM3u+F+I+G4
293	g3081	TIM3+F+I+G4
294	g3084	TIM2+F+I+G4
295	g3085	SYM+I+G4
296	g3099	TIM3+F+I+G4
297	g3113	TIM2e+I+G4
298	g3143	GTR+F+G4
299	g3149	TIM3+F+G4
300	g3156	TN+F+I+G4
301	g3159	GTR+F+G4
302	g3185	GTR+F+I+G4
303	g3187	GTR+F+G4
304	g3189	TIM2+F+G4
305	g3197	SYM+I+G4
306	g3200	SYM+I+G4
307	g3230	TIM+F+I+G4
308	g3248	TIM3+F+I+G4
309	g3257	TN+F+I+G4
310	g3262	GTR+F+I+G4
311	g3273	GTR+F+I+G4
312	g3305	TIM2+F+I+G4
313	g3308	SYM+I+G4
314	g3315	TN+F+I+G4
315	g3316	TVM+F+I+G4
316	g3325	TIM3+F+I+G4
317	g3336	GTR+F+G4
318	g3346	TVMe+I+G4
319	g3356	TN+F+I+G4
320	g3372	TIM3+F+I+G4
321	g3377	TIM3+F+I+G4
322	g3378	SYM+I+G4
323	g3393	TIM2e+I+G4
324	g3402	GTR+F+I+G4
325	g3413	TIM2e+I+G4
326	g3416	TNe+I+G4
327	g3419	TIM3+F+I+G4
328	g3421	TPM2+F+G4
329	g3423	TIM2e+I+G4
330	g3448	TIM3+F+I+G4
331	g3477	TVM+F+I+G4
332	g3478	SYM+I+G4
333	g3481	TPM2+F+I+G4
334	g3497	TVM+F+I+G4
335	g3498	TN+F+G4
336	g3517	GTR+F+I+G4
337	g3532	SYM+I+G4
338	g3535	TIM2e+I+G4
339	g3542	SYM+I+G4
340	g3543	TIM+F+I+G4
341	g3579	SYM+I+G4
342	g3580	TNe+I+G4
343	g3590	SYM+I+G4
344	g3597	TN+F+I+G4
345	g3598	TIM3+F+I+G4
346	g3615	HKY+F+I+G4
347	g3635	SYM+I+G4
348	g3649	GTR+F+I+G4
349	g3665	TIM2e+I+G4
350	g3670	GTR+F+G4
351	g3686	TIM+F+I+G4
352	g3696	SYM+I+G4
353	g3702	TIM2+F+I+G4
354	g3713	TIM2e+I+G4
355	g3716	K2P+I+G4
356	g3723	TNe+I+G4
357	g3739	TIMe+I+G4
358	g3747	GTR+F+G4
359	g3751	K2P+I+G4
360	g3767	TIM3+F+I+G4
361	g3770	SYM+I+G4
362	g3771	GTR+F+I+G4
363	g3779	TIM2e+I+G4
364	g3782	TIM3+F+I+G4
365	g3801	SYM+I+G4
366	g3802	TN+F+I+G4
367	g3824	TIM2+F+I+G4
368	g3825	SYM+G4
369	g3831	SYM+I+G4
370	g3851	TVMe+I+G4
371	g3864	TIM2+F+I+G4
372	g3871	TIM3+F+G4
373	g3880	TIM3+F+I+G4
374	g3903	SYM+I+G4
375	g3912	GTR+F+G4
376	g3919	TIM2+F+I+G4
377	g3921	TVM+F+I+G4
378	g3934	TNe+I+G4
379	g3936	TIM+F+I+G4
380	g3938	TIM3+F+I+G4
381	g3939	GTR+F+I+G4
382	g3979	TVM+F+I+G4
383	g3981	SYM+I+G4
384	g3985	TIM3+F+I+G4
385	g3996	SYM+I+G4
386	g3997	GTR+F+I+G4
387	g3999	SYM+I+G4
388	g4004	TVM+F+I+G4
389	g4006	TVMe+I+G4
390	g4013	TIM+F+G4
391	g4014	TIM3+F+I+G4
392	g4031	SYM+I+G4
393	g4036	TN+F+I+G4
394	g4054	TIM2e+I+G4
395	g4090	TIM2e+G4
396	g4139	GTR+F+G4
397	g4152	GTR+F+I+G4
398	g4160	TIM+F+I+G4
399	g4167	GTR+F+I+G4
400	g4171	TVMe+I+G4
401	g4188	TN+F+I+G4
402	g4190	GTR+F+I+G4
403	g4194	GTR+F+I+G4
404	g4208	TIM2e+I+G4
405	g4217	TN+F+I+G4
406	g4240	TIM2e+G4
407	g4246	HKY+F+G4
408	g4249	GTR+F+G4
409	g4259	TIM3+F+I+G4
410	g4260	K3P+I+G4
411	g4269	TIM2e+I+G4
412	g4275	HKY+F+I+G4
413	g4285	TIM2e+I+G4
414	g4290	TIM2e+G4
415	g4295	TIM2+F+G4
416	g4305	GTR+F+G4
417	g4349	TN+F+G4
418	g4353	TIM3+F+I+G4
419	g4361	TPM2u+F+I+G4
420	g4378	SYM+I+G4
421	g4382	TVMe+G4
422	g4399	TIM2e+I+G4
423	g4400	TN+F+I+G4
424	g4402	TIM3+F+I+G4
425	g4408	TIM3+F+I+G4
426	g4417	JC+I+G4
427	g4418	SYM+I+G4
428	g4435	TVM+F+I+G4
429	g4438	K3Pu+F+I+G4
430	g4480	GTR+F+I+G4
431	g4486	TIMe+I+G4
432	g4526	HKY+F+I+G4
433	g4529	TVMe+I+G4
434	g4540	TVMe+I+G4
435	g4547	TIM+F+I+G4
436	g4554	GTR+F+I+G4
437	g4555	TIM2e+G4
438	g4566	TIM2e+I+G4
439	g4583	TPM2+F+G4
440	g4592	GTR+F+I+G4
441	g4601	GTR+F+I+G4
442	g4606	TVMe+I+G4
443	g4608	SYM+I+G4
444	g4609	GTR+F+G4
445	g4617	TIM2e+I+G4
446	g4624	TIM2e+I+G4
447	g4641	TVM+F+I+G4
448	g4666	GTR+F+G4
449	g4688	TVMe+I+G4
450	g4693	TN+F+I+G4
451	g4695	TIM2e+G4
452	g4703	TIM2e+I+G4
453	g4707	GTR+F+I+G4
454	g4737	GTR+F+I+G4
455	g4745	TPM3+F+I+G4
456	g4746	TIM3+F+I+G4
457	g4764	TIM+F+I+G4
458	g4766	SYM+I+G4
459	g4775	SYM+I+G4
460	g4788	GTR+F+G4
461	g4811	TIM+F+G4
462	g4816	TIM3+F+G4
463	g4831	TVM+F+I+G4
464	g4842	GTR+F+I+G4
465	g4852	SYM+I+G4
466	g4853	TNe+I+G4
467	g4867	TIM3+F+G4
468	g4868	K2P+I+G4
469	g4895	TIMe+I+G4
470	g4932	SYM+G4
471	g4949	TIM3+F+I+G4
472	g4959	SYM+I+G4
473	g4970	TIM3+F+I+G4
474	g4975	TIM2e+I+G4
475	g4990	SYM+I+G4
476	g4991	TIM3+F+I+G4
477	g4997	TN+F+I+G4
478	g4999	GTR+F+I+G4
479	g5001	TIM3e+I+G4
480	g5004	GTR+F+I+G4
481	g5010	TIM2+F+G4
482	g5027	GTR+F+I+G4
483	g5037	TNe+I+G4
484	g5042	TIM2e+I+G4
485	g5044	GTR+F+G4
486	g5101	TIM2e+I+G4
487	g5111	SYM+G4
488	g5115	SYM+I+G4
489	g5167	TIM2+F+G4
490	g5171	TIM2e+G4
491	g5175	GTR+F+G4
492	g5198	TVMe+I+G4
493	g5232	GTR+F+I+G4
494	g5240	TIM3+F+I+G4
495	g5249	TPM3u+F+I+G4
496	g5258	TIMe+I+G4
497	g5278	TPM2u+F+I+G4
498	g5280	TVM+F+I+G4
499	g5291	TIM3e+I+G4
500	g5315	TN+F+I+G4
501	g5318	K2P+I+G4
502	g5323	SYM+I+G4
503	g5325	GTR+F+I+G4
504	g5345	TIM2e+I+G4
505	g5361	TIM+F+I+G4
506	g5376	TPM2u+F+I+G4
507	g5436	GTR+F+I+G4
508	g5443	TVMe+I+G4
509	g5451	TIM3+F+I+G4
510	g5453	TVM+F+I+G4
511	g5464	TIM+F+I+G4
512	g5511	TIM3+F+I+G4
513	g5516	TN+F+G4
514	g5517	TIM3+F+I+G4
515	g5526	SYM+I+G4
516	g5532	GTR+F+I+G4
517	g5562	TVM+F+I+G4
518	g5570	TIM3+F+I+G4
519	g5582	TVMe+I+G4
520	g5584	TVMe+I+G4
521	g5586	TPM3u+F+I+G4
522	g5621	TIM2+F+I+G4
523	g5657	TIM3+F+G4
524	g5662	GTR+F+G4
525	g5663	TVM+F+G4
526	g5705	TIM2+F+I+G4
527	g5708	TIM3+F+I+G4
528	g5710	GTR+F+I+G4
529	g5729	TVM+F+G4
530	g5730	SYM+I+G4
531	g5738	GTR+F+G4
532	g5751	TIM3+F+G4
533	g5755	SYM+I+G4
534	g5757	TIM3+F+I+G4
535	g5766	TPM3+F+I+G4
536	g5779	TIM2e+I+G4
537	g5783	TIM2+F+I+G4
538	g5797	SYM+I+G4
539	g5817	TIM3e+I+G4
540	g5818	TIM3+F+G4
541	g5838	SYM+G4
542	g5846	SYM+I+G4
543	g5850	TN+F+I+G4
544	g5853	TPM3u+F+I+G4
545	g5870	TVMe+I+G4
546	g5889	SYM+I+G4
547	g5901	K3Pu+F+I+G4
548	g5927	TNe+I+G4
549	g5930	GTR+F+G4
550	g5933	TIM+F+I+G4
551	g5941	TNe+G4
552	g5977	TIM2+F+I+G4
553	g6013	GTR+F+I+G4
554	g6025	SYM+I+G4
555	g6060	HKY+F+I+G4
556	g6065	GTR+F+I+G4
557	g6068	TVM+F+I+G4
558	g6070	SYM+I+G4
559	g6075	TVM+F+I+G4
560	g6091	SYM+I+G4
561	g6097	GTR+F+G4
562	g6130	TN+F+I+G4
563	g6134	K3Pu+F+I+G4
564	g6142	TIM3e+I+G4
565	g6158	TIMe+I+G4
566	g6170	SYM+I+G4
567	g6181	GTR+F+I+G4
568	g6184	TVMe+I+G4
569	g6202	TIM3+F+I+G4
570	g6205	GTR+F+I+G4
571	g6208	SYM+I+G4
572	g6216	SYM+I+G4
573	g6249	GTR+F+I+G4
574	g6265	TIM3e+I+G4
575	g6268	TIM2e+I+G4
576	g6283	TIM2+F+I+G4
577	g6284	TPM2+F+I+G4
578	g6291	TIM3+F+I+G4
579	g6298	GTR+F+I+G4
580	g6302	TIM3+F+I+G4
581	g6322	TIM3+F+I+G4
582	g6323	SYM+I+G4
583	g6329	TIM2e+I+G4
584	g6334	TIM3+F+I+G4
585	g6359	TPM2u+F+I+G4
586	g6360	TIM2e+I+G4
587	g6384	TIM2+F+G4
588	g6390	TIM2e+I+G4
589	g6413	HKY+F+I+G4
590	g6435	GTR+F+I+G4
591	g6442	TIM2e+I+G4
592	g6449	GTR+F+I+G4
593	g6452	TIM2e+I+G4
594	g6456	SYM+G4
595	g6458	TIM2e+I+G4
596	g6473	TIM3+F+I+G4
597	g6480	TIM3+F+I+G4
598	g6485	GTR+F+I+G4
599	g6489	GTR+F+I+G4
600	g6490	TIM3e+I+G4
601	g6502	TVMe+I+G4
602	g6527	TIM3+F+I+G4
603	g6563	TN+F+I+G4
604	g6575	GTR+F+I+G4
605	g6578	GTR+F+I+G4
606	g6602	TIM3+F+I+G4
607	g6613	GTR+F+I+G4
608	g6616	GTR+F+I+G4
609	g6628	TN+F+I+G4
610	g6634	TIM2+F+I+G4
611	g6644	GTR+F+G4
612	g6661	GTR+F+G4
613	g6664	SYM+I+G4
614	g6668	HKY+F+I+G4
615	g6673	TIM3+F+I+G4
616	g6683	TIM3+F+I+G4
617	g6685	TIM2+F+I+G4
618	g6699	TIM3+F+I+G4
619	g6706	K2P+I+G4
620	g6716	TIM+F+I+G4
621	g6728	HKY+F+I+G4
622	g6736	GTR+F+I+G4
623	g6739	TIM2+F+I+G4
624	g6740	TIM2e+I+G4
625	g6781	TIM2e+I+G4
626	g6832	TIM3+F+I+G4
627	g6848	GTR+F+I+G4
628	g6852	TNe+I+G4
629	g6863	GTR+F+G4
630	g6872	TVM+F+G4
631	g6889	TIM3+F+I+G4
632	g6901	TIM2e+G4
633	g6928	TPM2+F+I+G4
634	g6953	GTR+F+I+G4
635	g6959	TIM+F+I+G4
636	g6966	TVM+F+G4
637	g6978	TVMe+I+G4
638	g7001	TIM2e+I+G4
639	g7013	SYM+I+G4
640	g7096	TIM+F+I+G4
641	g7109	TIM2e+I+G4
642	g7145	TN+F+I+G4
643	g7171	SYM+I+G4
644	g7179	TVMe+I+G4
645	g7183	GTR+F+G4
646	g7205	TIM3e+I+G4
647	g7222	K2P+G4
648	g7250	TIM2e+I+G4
649	g7260	TIM2+F+G4
650	g7267	TIM2+F+I+G4
651	g7275	TIM3+F+G4
652	g7292	GTR+F+G4
653	g7306	TN+F+I+G4
654	g7313	TIMe+I+G4
655	g7315	TIM2e+I+G4
656	g7340	TN+F+G4
657	g7360	TIM3+F+I+G4
658	g7363	GTR+F+I+G4
659	g7381	TIM2e+I+G4
660	g7390	SYM+I+G4
661	g7394	GTR+F+I+G4
662	g7395	TIM2e+I+G4
663	g7399	TIM2e+I+G4
664	g7403	SYM+I+G4
665	g7415	TPM3u+F+I+G4
666	g7446	TVM+F+I+G4
667	g7480	TIM2e+I+G4
668	g7507	TIM2+F+G4
669	g7537	TIM3+F+I+G4
670	g7565	GTR+F+I+G4
671	g7573	SYM+I+G4
672	g7582	GTR+F+I+G4
673	g7587	TIM2e+I+G4
674	g7596	TIMe+I+G4
675	g7603	SYM+I+G4
676	g7607	TIM3+F+G4
677	g7619	SYM+I+G4
678	g7642	GTR+F+G4
679	g7650	K2P+I+G4
680	g7660	TIM2e+I+G4
681	g7662	SYM+I+G4
682	g7712	TIM3e+I+G4
683	g7713	TIM3+F+I+G4
684	g7729	TVMe+I+G4
685	g7747	GTR+F+I+G4
686	g7750	TN+F+I+G4
687	g7753	K2P+I+G4
688	g7829	TIM2e+I+G4
689	g7860	GTR+F+I+G4
690	g7863	K2P+I+G4
691	g7866	TIM2+F+G4
692	g7896	GTR+F+I+G4
693	g7897	TIM2e+I+G4
694	g7908	TIM3+F+I+G4
695	g7933	TIM3+F+G4
696	g7934	GTR+F+G4
697	g7938	GTR+F+G4
698	g7995	K3P+G4
699	g8025	TIM2e+I+G4
700	g8061	TIM3+F+I+G4
701	g8066	GTR+F+I+G4
702	g8073	TIM3+F+I+G4
703	g8088	TPM3+F+G4
704	g8107	TIM2+F+I+G4
705	g8129	SYM+I+G4
706	g8145	K3P+I+G4
707	g8149	GTR+F+I+G4
708	g8206	TIM3+F+G4
709	g8225	SYM+G4
710	g8239	TVMe+I+G4
711	g8258	TVM+F+I+G4
712	g8276	SYM+I+G4
713	g8284	SYM+I+G4
714	g8338	TPM3u+F+I+G4
715	g8339	TVMe+I+G4
716	g8348	TPM2+F+I+G4
717	g8451	TIM3+F+I+G4
718	g8503	TIM2e+I+G4
719	g8576	TIM3+F+I+G4
720	g8578	TIM+F+I+G4
721	g8582	K2P+I+G4
722	g8586	GTR+F+G4
723	g8587	TPM3u+F+I+G4
724	g8656	GTR+F+G4
725	g8669	TIM2+F+G4
726	g8670	TIM3e+I+G4
727	g8675	GTR+F+I+G4
728	g8745	GTR+F+I+G4
729	g8760	GTR+F+G4
730	g8785	GTR+F+G4
731	g8804	TVMe+I+G4
732	g8813	TIM3e+I+G4
733	g8819	GTR+F+I+G4
734	g8840	GTR+F+I+G4
735	g8854	TIM2e+I+G4
736	g8921	K3P+I+G4
737	g8930	GTR+F+G4
738	g8932	TIM2e+I+G4
739	g8974	TIM2+F+I+G4
740	g8981	GTR+F+I+G4
741	g9025	TIM2e+I+G4
742	g9028	TIM2e+I+G4
743	g9051	SYM+I+G4
744	g9054	TIM2e+I+G4
745	g9059	TN+F+I+G4
746	g9073	TNe+I+G4
747	g9100	GTR+F+I+G4
748	g9128	SYM+I+G4
749	g9134	TIM2+F+I+G4
750	g9147	TN+F+G4
751	g9156	SYM+I+G4
752	g9174	SYM+I+G4
753	g9181	GTR+F+G4
754	g9186	TIM2+F+I+G4
755	g9189	TIM3+F+I+G4
756	g9227	GTR+F+I+G4
757	g9249	HKY+F+G4
758	g9253	SYM+I+G4
759	g9258	GTR+F+G4
760	g9283	GTR+F+I+G4
761	g9301	TIM3+F+I+G4
762	g9353	TIM2e+G4
763	g9400	SYM+I+G4
764	g9407	TIM2+F+G4
765	g9433	TN+F+I+G4
766	g9517	SYM+I+G4
767	g9542	TIM3+F+G4
768	g9569	GTR+F+G4
769	g9570	TPM3+F+I+G4
770	g9578	GTR+F+I+G4
771	g9601	GTR+F+I+G4
772	g9611	TIM3+F+I+G4
773	g9619	TIM2e+I+G4
774	g9663	TIM2e+I+G4
775	g9691	TIM2e+G4
776	g9693	GTR+F+G4
777	g9722	TIM+F+I+G4
778	g9757	TIM2e+I+G4
779	g9759	TIMe+I+G4
780	g9797	GTR+F+G4
781	g9835	GTR+F+I+G4
782	g9867	TIM2e+I+G4
783	g9876	HKY+F+I+G4
784	g9881	TIM2+F+G4
785	g9927	SYM+I+G4
786	g9928	TIM2+F+I+G4
787	g9944	TVMe+I+G4
788	g9953	GTR+F+I+G4
789	g9954	GTR+F+I+G4
790	g9957	TN+F+G4
791	g9971	TIM3+F+I+G4
792	g9987	TIM3+F+I+G4
793	g9993	TVMe+I+G4
794	g10028	GTR+F+I+G4
795	g10032	TIM2e+G4
796	g10140	GTR+F+I+G4
797	g10141	TIM2e+I+G4
798	g10142	TIM3+F+I+G4
799	g10144	TIM2e+I+G4
800	g10167	TIMe+I+G4
801	g10206	GTR+F+G4
802	g10232	TN+F+G4
803	g10235	K3P+I+G4
804	g10247	GTR+F+I+G4
805	g10316	TN+F+I+G4
806	g10363	TIM3e+G4
807	g10414	GTR+F+I+G4
808	g10427	TN+F+I+G4
809	g10473	GTR+F+I+G4
810	g10489	SYM+I+G4
811	g10491	TN+F+I+G4
812	g10530	TIM3e+I+G4
813	g10535	TN+F+I+G4
814	g10576	HKY+F+I+G4
815	g10579	SYM+I+G4
816	g10633	GTR+F+I+G4
817	g10655	TIM+F+I+G4
818	g10674	TIM3e+I+G4
819	g10680	TN+F+G4
820	g10696	TIM2+F+I+G4
821	g10698	TVM+F+I+G4
822	g10715	TN+F+I+G4
823	g10764	TPM2u+F+I+G4
824	g10780	SYM+I+G4
825	g10805	GTR+F+G4
826	g10822	GTR+F+I+G4
827	g10841	GTR+F+I+G4
828	g10860	SYM+I+G4
829	g10863	TIM3+F+I+G4
830	g10900	GTR+F+G4
831	g10917	GTR+F+I+G4
832	g10922	TIM2+F+I+G4
833	g10986	SYM+G4
834	g11007	GTR+F+I+G4
835	g11010	TIM3+F+G4
836	g11087	GTR+F+I+G4
837	g11107	SYM+G4
838	g11133	TIM2e+I+G4
839	g11142	TIM3+F+I+G4
840	g11157	TPM2+F+I+G4
841	g11170	GTR+F+I+G4
842	g11275	TNe+I+G4
843	g11397	TIM2e+I+G4
844	g11467	TVMe+I+G4
845	g11493	GTR+F+I+G4
846	g11515	TIM3+F+G4
847	g11564	GTR+F+G4
848	g11602	GTR+F+G4
849	g11618	TIM2e+I+G4
850	g11622	TIM2e+I+G4
851	g11853	TIM2e+I+G4
852	g11882	TIM2e+I+G4
853	g11895	TIM3+F+I+G4
854	g11909	GTR+F+G4
855	g11930	SYM+I+G4
856	g12024	K2P+I+G4
857	g12081	TIM2+F+I+G4
858	g12122	GTR+F+I+G4
859	g12151	TIM2e+I+G4
860	g12160	GTR+F+I+G4
861	g12249	TIM3+F+I+G4
862	g12260	TIM2e+I+G4
863	g12289	TIM3+F+I+G4
864	g12314	GTR+F+I+G4
865	g12343	K2P+I+G4
866	g12353	GTR+F+G4
867	g12439	SYM+I+G4
868	g12473	SYM+I+G4
869	g12597	TIM3+F+I+G4
870	g12604	TIM3e+I+G4
871	g12682	TIM2e+G4
872	g12688	TIM2e+I+G4
873	g12780	TIM3+F+I+G4
874	g12829	GTR+F+I+G4
875	g12860	TIM2+F+I+G4
876	g12904	TVM+F+I+G4
877	g12918	TN+F+I+G4
878	g12939	TIM2+F+I+G4
879	g13268	TIM2e+I+G4
880	g13397	TN+F+G4
881	g13398	TIM2e+I+G4
882	g13434	SYM+G4
883	g13637	TIM2+F+G4
884	g13670	TIM+F+I+G4
885	g14244	TIM2+F+I+G4
886	g14573	TIM2e+I+G4
887	g15178	SYM+I+G4
888	g15259	K2P+I+G4
889	g15265	TIM2e+G4
890	g15406	TIM3+F+I+G4
891	g15434	TIM2+F+I+G4
892	g15760	TIM+F+I+G4
893	g17375	SYM+I+G4
894	g17402	TIM3+F+I+G4
